# RNA structure prediction using positive and negative evolutionary information

**DOI:** 10.1101/2020.02.04.933952

**Authors:** Elena Rivas

**Author notes:** rivaslab.org/R-scape.

## Abstract

Knowing the structure of conserved structural RNAs is important to elucidate their function and mechanism of action. However, predicting a conserved RNA structure remains unreliable, even when using a combination of thermodynamic stability and evolutionary covariation information. Here we present a method to predict a conserved RNA structure that combines the following three features. First, it uses significant covariation due to RNA structure and removes spurious covariation due to phylogeny. Second, it uses negative evolutionary information: basepairs that have variation but no significant covariation are prevented from occurring. Lastly, it uses a battery of probabilistic folding algorithms that incorporate all positive covariation into one structure. The method, named CaCoFold (Cascade variation/covariation Constrained Folding algorithm), predicts a nested structure guided by a maximal subset of positive basepairs, and recursively incorporates all remaining positive basepairs into alternative helices. The alternative helices can be compatible with the nested structure such as pseudoknots, or overlapping such as competing structures, base triplets, or other 3D non-antiparallel interactions. We present evidence that CaCoFold predictions are consistent with structures modeled from crystallography.

**Author Summary:** The availability of deeper comparative sequence alignments and recent advances in statistical analysis of RNA sequence covariation have made it possible to identify a reliable set of conserved base pairs, as well as a reliable set of non-basepairs (positions that vary without covarying). Predicting an overall consensus secondary structure consistent with a set of individual inferred pairs and non-pairs remains a problem. Current RNA structure prediction algorithms that predict nested secondary structures cannot use the full set of inferred covarying pairs, because covariation analysis also identifies important non-nested pairing interactions such as pseudoknots, base triples, and alternative structures. Moreover, although algorithms for incorporating negative constraints exist, negative information from covariation analysis (inferred non-pairs) has not been systematically exploited.

Here I introduce an efficient approximate RNA structure prediction algorithm that incorporates all inferred pairs and excludes all non-pairs. Using this, and an improved visualization tool, I show that the method correctly identifies many non-nested structures in agreement with known crystal structures, and improves many curated consensus secondary structure annotations in RNA sequence alignment databases.
