## supplemental_material for "RNA structure prediction using positive and negative evolutionary information": PAPERS

DIRECTORY	PAPER URL
patches	UNPUBLISHED. I made these alignments to improve the ability to annotate known RNAs so that I could avoid re-discovering these known RNAs. The alignments are not necessarily associated with a specific paper. NOTE: because the goal was merely to detect homologs, the alignments might be of lower quality, and the structure is likely to be imcomplete, and potentially wrong.
224	https://www.ncbi.nlm.nih.gov/pubmed/28977401
exceptional	https://www.ncbi.nlm.nih.gov/pubmed/19956260
104	https://www.ncbi.nlm.nih.gov/pubmed/20230605
ts	https://www.ncbi.nlm.nih.gov/pubmed/26167874
twister	https://www.ncbi.nlm.nih.gov/pubmed/24240507
variants	https://www.ncbi.nlm.nih.gov/pubmed/28265071
preQ1-III	https://www.ncbi.nlm.nih.gov/pubmed/25036777
NiCo	https://www.ncbi.nlm.nih.gov/pubmed/25794617
THF	https://www.ncbi.nlm.nih.gov/pubmed/20659680
c-di-GMP-II	https://www.ncbi.nlm.nih.gov/pubmed/20705859
22	https://www.ncbi.nlm.nih.gov/pubmed/17621584	NOTE: very unclear if these were the exact actual alignments submitted to Rfam
MoCo	https://www.ncbi.nlm.nih.gov/pubmed/18363797
SAM-IV	https://www.ncbi.nlm.nih.gov/pubmed/18369181
SAH	https://www.ncbi.nlm.nih.gov/pubmed/18374645
SAM-VI	https://www.ncbi.nlm.nih.gov/pubmed/29106323
SAM-SAH-NMR	https://www.ncbi.nlm.nih.gov/pubmed/30590743
